# Hypobaric hypoxia drives citrate cycle reprogramming to suppress tumor progression

**DOI:** 10.1101/2025.08.15.669572

**Authors:** Yixing Gao, Xiuju He, E Guoji, Yan Wang, Shirui Huang, Dan Cai, Yumei Deng, Ping Gan, Rui Feng, Qian Liang, Ziyi Tang, Gang Xu, Jian Chen, Hongyu Xue, Qiutong Wang, Huanhuan Liu, Guibo Li, Shuang Zeng, Min Xie, Yuqi Gao, Jiao Gong, Erlong Zhang

## Abstract

High altitude residents present lower tumor incidence and mortality than plain residents, suggesting that hypobaric hypoxia displays protective effect against tumor development. The results of our studies showed that hypobaric hypoxia exposure significantly suppressed tumor progression in subcutaneous bearing and lung metastasis tumor models. With single-cell transcriptome analysis, we identified HIF-1α pathway was significantly downregulated in tumor tissues with high altitude hypoxia, leading to decreased glycolysis and angiogenesis and improved antitumor immune response. Mechanistically, systemic hypoxia rewired citric acid cycle, with enhanced CS and IDH2 expression and reduced OGDH and SUCLG2 expression, to induce α-ketoglutarate accumulation and succinate decline in tumor microenvironment, further mediating HIF-1α pathway inhibition. Moreover, hypobaric hypoxia treatment significantly improved the antitumor effects of adjuvant therapies (including chemotherapy, anti-angiogenic therapy and immunotherapy). Our findings reveal the role and mechanism of hypobaric hypoxia for tumor regression and yield new insights into tumor therapy.
