## Supplemental Table 1 for "Hypobaric hypoxia drives citrate cycle reprogramming to suppress tumor progression"

### Sheet: parameters
Supplementary Table 1. Comprehensive details of the sequencing methodologies and analytical procedures.
Functions	parameters
Seurat::RunPCA	npcs=50
Seurat::RunUMAP	dims = 1:20
Seurat::FindNeighbors	dims = 1:20
doubletFinder_v3 En	if(CellNumbers<4500){ En = 0.031 }else if(CellNumbers>=4500&CellNumbers<5500 ){ En = 0.039 }else if(CellNumbers>=5500&CellNumbers<6500 ){ En = 0.046 }else if(CellNumbers>=6500&CellNumbers<7500 ){ En = 0.054 }else if(CellNumbers>=7500&CellNumbers<8500 ){ En = 0.061 }else if(CellNumbers>=8500&CellNumbers<9500 ){ En = 0.069 }else if(CellNumbers>=9500){ En = 0.076 }
Merge object before harmony
Seurat::subset	nCount_RNA>600& nFeature_RNA >500&nCount_RNA< 100000 & nFeature_RNA <8000 & percent.mt <10
Seurat::FindVariableFeatures	selection.method = "vst",nfeatures = 3000
Seurat::RunPCA	npcs = 30
Merge object after harmony
Seurat::FindNeighbors	reduction = "harmony", dims = 1:30
Seurat::RunTSNE	reduction = "harmony", dims = 1:30
Seurat::RunUMAP	reduction = "harmony", dims = 1:30

### Sheet: Abbreviation
Abbreviation	Full name
CAN-1	Cancer cells 1
CAN-2	Cancer cells 2
CAN-3	Cancer cells 3
CAN-4	Cancer cells 4
CAN-5	Cancer cells 5
CAN-6	Cancer cells 6
DC	Dendritic cells
EC-1	Endothelial cells 1
EC-2	Endothelial cells 2
MFIB	Myofibroblast
MAC-1	Macrophage cells 1
MAC-2	Macrophage cells 2
MAC-3	Macrophage cells 3
B	B cells
NEU	Neutrophils
NK/T	NK/T cells
