## Supplemental Table 2 for "Hypobaric hypoxia drives citrate cycle reprogramming to suppress tumor progression"

### Sheet: 1
Supplementary Table 2 Information of qPCR primers and RNA oligos used in this study.
Primers for qPCR
Gene name		Sequence 5’-3’	Gene name		Sequence 5’-3’
Hif-1α	F	ACCTTCATCGGAAACTCCAAAG	Ogdh	F	AGGGCATATCAGATACGAGGG
	R	ACTGTTAGGCTCAGGTGAACT		R	CTGTGGATGAGATAATGTCAGCG
Hif-2α	F	CTGAGGAAGGAGAAATCCCGT	Ybx1	F	CAGACCGTAACCATTATAGACGC
	R	TGTGTCCGAAGGAAGCTGATG		R	ATCCCTCGTTCTTTTCCCCAC
Idh2	F	GGAGAAGCCGGTAGTGGAGAT	Tcf12	F	ATGTGCTACGAAACCATGCAG
	R	GGTCTGGTCACGGTTTGGAA		R	GCCATTGAGACTGACTGAATCTT
Rplp0	F	TGAGATTCGGGATATGCTGTTGG	Actin	F	GTGACGTTGACATCCGTAAAGA
	R	CGGGTCCTAGACCAGTGTTCT		R	GCCGGACTCATCGTACTCC
RNA oligos
Target genes	Code number			Sequence 5’-3’
Tcf12	siTcf12-500		Sense	GCCCUCAUUACAGUGAUCATT
			Antisense	UGAUCACUGUAAUGAGGGCTT
	siTcf12-1698		Sense	CAGCCUUGUUACAAAUAGUTT
			Antisense	ACUAUUUGUAACAAGGCUGTT
	siTcf12-2367		Sense	CCCUAUGGGUCAUCUGUAATT
			Antisense	UUACAGAUGACCCAUAGGGTT
