## Supplemental Table 3 for "Hypobaric hypoxia drives citrate cycle reprogramming to suppress tumor progression"

### Sheet: Sheet1
Supplementary Table 3. Information of primary antibodies used in this study.
Antibodies used in this study
Protein	Application	cat. no.	clone no.	Origin	Incorporation	Using antibody for the species	Dilution
Ki67	IHC	A20018	ARC5050-01	rabbit mAb	Abclonal Technology, Inc. (Wuhan, China)	Mouse	IHC:100-Fold
CD31	IHC	A01513-3	-	rabbit pAb	Boster Biological Technology co.ltd (Wuhan, China)	Mouse	IHC:100-Fold
CD8A	IHC	A23081	ARC59319	rabbit mAb	Abclonal Technology, Inc. (Wuhan, China)	Mouse	IHC:100-Fold
GZMB	IHC	A2557	-	rabbit pAb	Abclonal Technology, Inc. (Wuhan, China)	Mouse	IHC:100-Fold
HIF-1α	IHC	AF1009	-	rabbit pAb	Affinity Biosciences LTD, (Jiangsu, China)	Mouse	IHC:100-Fold
HK1	IHC	A0533	ARC0256	rabbit mAb	Abclonal Technology, Inc. (Wuhan, China)	Mouse	IHC:100-Fold
VEGFA	IHC	66828-1-Ig	2E2H9	mouse mAb	Proteintech Group, Inc. (Wuhan, China)	Mouse	IHC:100-Fold
CTLA4	IHC	BM5388	ADCD-3	rabbit mAb	Boster Biological Technology co.ltd (Wuhan, China)	Mouse	IHC:100-Fold
CS	WB, IHC	16131-1-AP	-	rabbit pAb	Proteintech Group, Inc. (Wuhan, China)	Mouse	IHC:100-Fold; WB: 1000-Fold
IDH2	WB, IHC	15932-1-AP	-	rabbit pAb	Proteintech Group, Inc. (Wuhan, China)	Mouse	IHC:100-Fold; WB: 1000-Fold
OGDH	WB, IHC	A12477	-	rabbit pAb	Abclonal Technology, Inc. (Wuhan, China)	Mouse	IHC:100-Fold; WB: 1000-Fold
SUCLG2	WB, IHC	14240-1-AP	-	rabbit pAb	Proteintech Group, Inc. (Wuhan, China)	Mouse	IHC:100-Fold; WB: 1000-Fold
CA9	IHC	A01083-3	-	rabbit pAb	Boster Biological Technology co.ltd (Wuhan, China)	Mouse	IHC:100-Fold
PHD2	IHC	A14557	-	rabbit pAb	Abclonal Technology, Inc. (Wuhan, China)	Mouse	IHC:100-Fold
FIH-1	IHC	A02116-2	-	rabbit pAb	Boster Biological Technology co.ltd (Wuhan, China)	Mouse	IHC:100-Fold
VHL	IHC	TA383234	-	rabbit pAb	OriGene Technologies, Inc. (Jiangsu, China)	Mouse	IHC:100-Fold
P300	IHC	AP20561PU-M	-	rabbit pAb	OriGene Technologies, Inc. (Jiangsu, China)	Mouse	IHC:100-Fold
ACO2	IHC	A4524	ARC1072	rabbit mAb	Abclonal Technology, Inc. (Wuhan, China)	Mouse	IHC:100-Fold
IDH1	IHC	12332-1-AP	-	rabbit pAb	Proteintech Group, Inc. (Wuhan, China)	Mouse	IHC:100-Fold
IDH3A	IHC	15909-1-AP	-	rabbit pAb	Proteintech Group, Inc. (Wuhan, China)	Mouse	IHC:100-Fold
IDH3B	IHC	A09433-3	-	rabbit pAb	Boster Biological Technology co.ltd (Wuhan, China)	Mouse	IHC:100-Fold
IDH3G	IHC	A10370-3	-	rabbit pAb	Boster Biological Technology co.ltd (Wuhan, China)	Mouse	IHC:100-Fold
SUCLA2	IHC	12627-1-AP	-	rabbit pAb	Proteintech Group, Inc. (Wuhan, China)	Mouse	IHC:100-Fold
SUCLG1	IHC	14923-1-AP	-	rabbit pAb	Proteintech Group, Inc. (Wuhan, China)	Mouse	IHC:100-Fold
DLST	IHC	A05097-1	-	rabbit pAb	Boster Biological Technology co.ltd (Wuhan, China)	Mouse	IHC:100-Fold
DLD	IHC	16431-1-AP	-	rabbit pAb	Proteintech Group, Inc. (Wuhan, China)	Mouse	IHC:100-Fold
SDHA	IHC	14865-1-AP	-	rabbit pAb	Proteintech Group, Inc. (Wuhan, China)	Mouse	IHC:100-Fold
SDHB	IHC	10620-1-AP	-	rabbit pAb	Proteintech Group, Inc. (Wuhan, China)	Mouse	IHC:100-Fold
SDHC	IHC	14575-1-AP	-	rabbit pAb	Proteintech Group, Inc. (Wuhan, China)	Mouse	IHC:100-Fold
SDHD	IHC	26519-1-AP	-	rabbit pAb	Proteintech Group, Inc. (Wuhan, China)	Mouse	IHC:100-Fold
FH1	IHC	A21403	-	rabbit pAb	Abclonal Technology, Inc. (Wuhan, China)	Mouse	IHC:100-Fold
MDH1	IHC	15904-1-AP	-	rabbit pAb	Proteintech Group, Inc. (Wuhan, China)	Mouse	IHC:100-Fold
MDH2	IHC	15462-1-AP	-	rabbit pAb	Proteintech Group, Inc. (Wuhan, China)	Mouse	IHC:100-Fold
TCF12	WB, IHC	14419-1-AP	-	rabbit pAb	Proteintech Group, Inc. (Wuhan, China)	Mouse	IHC:100-Fold; WB: 1000-Fold
YBX1	WB, IHC	20339-1-AP	-	rabbit pAb	Proteintech Group, Inc. (Wuhan, China)	Mouse	IHC:100-Fold; WB: 1000-Fold
HSP90α/β	WB	A5027	ARC1169	rabbit mAb	Abclonal Technology, Inc. (Wuhan, China)	Mouse	WB: 1:10000
GAPDH	WB	A19056	ARC50888	rabbit mAb	Abclonal Technology, Inc. (Wuhan, China)	Mouse	WB: 1:50000
